# A Multivariate Approach to Understanding the Genetic Overlap between Externalizing Phenotypes and Substance Use Disorders

**DOI:** 10.1101/2022.09.27.509777

**Authors:** Holly E. Poore, Alexander Hatoum, Travis T. Mallard, Sandra Sanchez-Roige, Irwin D. Waldman, Abraham A. Palmer, K. Paige Harden, Peter B. Barr, Danielle M. Dick

**Author notes:** These authors jointly supervised this work (Peter B. Barr, Danielle M. Dick). Correspondence should be addressed to Holly E. Poore, 671 Hoes Lane W, Piscataway, NJ 08854.

## Abstract

Substance use disorders (SUDs) are phenotypically and genetically correlated with each other and with other psychological traits characterized by behavioral undercontrol, termed externalizing phenotypes. In this study, we used Genomic Structural Equation Modeling to explore the shared genetic architecture among six externalizing phenotypes and four SUDs used in two previous multivariate GWAS of an externalizing and an addiction risk factor, respectively. Using a preregistered set of criteria, we first evaluated the performance of five confirmatory factor analytic models, including a common factor model, alternative parameterizations of two-factor structures, and a bifactor model. We used a combination of model fit, factor reliability, and model characteristics to adjudicate among the models. We next explored the genetic correlations between factors identified in these models and other relevant psychological traits. We found that a common factor model, in which all externalizing phenotypes and SUDs were influenced by a single dimension of genetic risk best characterized the relationships among our phenotypes. Although two two-factor models also performed well, we found that the factors in those models were very highly correlated with each other (*r*_gS_ > .87) and similarly genetically correlated with external criteria, suggesting they did not represent meaningfully distinct dimensions. Results from this study can be used to inform future efforts to characterize genetic liability for broad externalizing as well as specific externalizing phenotypes.
