## Supplementary Table for "A Multivariate Approach to Understanding the Genetic Overlap between Externalizing Phenotypes and Substance Use Disorders"

### Sheet: Table S1 Study Characteristics
Phenotype	GWAS Summary Statistics Source	Description	N	h2SNP (SE)	Citation
Risk tolerance	SSGAC	Self-reported tendency to take risks	426379	.05 (.002)	Karlsson Linnér, R. et al. Genome-wide association analyses of risk tolerance and risky behaviors in over 1 million individuals identify hundreds of loci and shared genetic influences. Nat. Genet. 51, 245–257 (2019)
Number of sexual partners	SSGAC	Self-reported number of sexual partners in respondents lifetime	336121	.10 (.004)	Karlsson Linnér, R. et al. Genome-wide association analyses of risk tolerance and risky behaviors in over 1 million individuals identify hundreds of loci and shared genetic influences. Nat. Genet. 51, 245–257 (2019)
Smoking initiation	GSCAN	Self-reported lifetime use of tobacco	1251809	.08 (.002)	Association studies of up to 1.2 million individuals yield new insights into the genetic etiology of tobacco and alcohol use. Nat. Genet. 51, 237–244 (2019
Cannabis initiation	ICC and UK Biobank	Self-reported lifetime use of cannabis	186875	.07 (.004)	Pasman, J. A. et al. GWAS of lifetime cannabis use reveals new risk loci, genetic overlap with psychiatric traits, and a causal influence of schizophrenia. Nat. Neurosci. 21, 1161–1170 (2018)
Age at first sexual intercourse	UK Biobank	Self-reported age at which respondent first had sexual intercourse	357187	.12 (.004)	Karlsson Linnér, R. et al. Genome-wide association analyses of risk tolerance and risky behaviors in over 1 million individuals identify hundreds of loci and shared genetic influences. Nat. Genet. 51, 245–257 (2019)
ADHD	PGC	DSM/ICD diagnoses of attention deficit hyperactivity disorder	53293	.24 (.02)	Demontis, D. et al. Discovery of the first genome-wide significant risk loci for attention deficit/hyperactivity disorder. Nat. Genet. 51, 63–75 (2019)
Problematic tobacco use	GSCAN	MTAG analysis of the FTND and cigarettes per day	270120	.08 (.01)	Hatoum, A. S. et al. The addiction risk factor: A unitary genetic vulnerability characterizes substance use disorders and their associations with common correlates. Neuropsychopharmacology (2021).
Problematic alcohol use	UK Biobank, PGC, and MVP	Meta analysis of DSM-IV alcohol dependence, ICD alcohol use disorder, and the AUDIC-P	435563	.07 (.004)	Zhou, H. et al. Genome-wide meta-analysis of problematic alcohol use in 435,563 individuals yields insights into biology and relationships with other traits. Nat Neurosci 23, 809-818 (2020)
Opioid use disorders	PGC and MVP	DSM/ICD diagnoses of opioid use disorder	82707	.11 (.02)	Zhou, H. et al. Association of OPRM1 Functional Coding Variant With Opioid Use Disorder: A Genome-Wide Association Study. JAMA Psychiatry 77, 1072-1080 (2020).
Cannabis use disorder	PGC	DSM/ICD diagnoses of cannabis use disorder	357806	.12 (.01)	Johnson, E. C. et al. A large-scale genome-wide association study meta-analysis of cannabis use disorder. Lancet Psychiatry 7, 1032-1045 (2020).
Note. SSGAC = Social Science Genetic Association Consortium; GSCAN = GWAS & Sequencing Consortium of Alcohol and Nicotime use; ICC = International Cannabis Consortium; PGC = Psychiatric Genomics Consortium; MVP = Million Veterans Program

### Sheet: Table S2 EFA Factor Loadings
Supplemental Table 1. Factor Loadings from Exploratory Factor Analyses using Odd Chromosomes
	2-Factor Model (Promax Rotation)		3-Factor Model (Promax Rotation)			4-Factor Model (Promax Rotation)				2-Factor (Varimax Rotation)		3-Factor (Varimax Rotation)			4-Factor (Varimax Rotation)
Phenotype	Factor 1 ƛ	Factor 2 ƛ	Factor 1 ƛ	Factor 2 ƛ	Factor 3 ƛ	Factor 1 ƛ	Factor 2 ƛ	Factor 3 ƛ	Factor 4 ƛ	Factor 1 ƛ	Factor 2 ƛ	Factor 1 ƛ	Factor 2 ƛ	Factor 3 ƛ	Factor 1 ƛ	Factor 2 ƛ	Factor 3 ƛ	Factor 4 ƛ
RISK	0.281	0.303	0.339	0.321	-0.07	0.162	-0.06	0.458	0.08	0.439	0.286	0.427	0.31	0.131	0.229	0.145	0.476	0.207
NSEX	0.226	0.65	0.289	0.685	-0.113	-0.08	-0.108	1.025	0.133	0.756	0.288	0.739	0.299	0.186	0.142	0.201	0.909	0.33
SMOK	0.498	0.383	0.442	0.377	0.09	0.599	0.09	-0.114	0.397	0.627	0.486	0.568	0.449	0.321	0.499	0.333	0.256	0.483
CANN	-0.315	1.16	-0.3	1.152	-0.02	-0.08	-0.03	0.18	0.928	0.991	-0.11	0.959	-0.122	0.244	-0.08	0.253	0.436	0.857
FSEX	0.88	-0.116	0.816	-0.111	0.09	0.513	0.129	0.411	-0.271	0.323	0.747	0.266	0.712	0.287	0.599	0.307	0.485	-0.003
ADHD	0.796	-0.112	1.008	-0.05	-0.275	1.114	-0.313	-0.09	0.03	0.275	0.673	0.3	0.78	0.03	0.836	0.04	0.223	0.189
PTU	0.667	-0.354	0.627	-0.361	0.08	0.618	0.09	-0.149	-0.237	-0.02	0.529	-0.05	0.518	0.152	0.538	0.156	0.02	-0.09
PAU	0.426	0.302	0.06	0.177	0.585	-0.01	0.638	0.09	0.1	0.511	0.412	0.357	0.238	0.607	0.215	0.615	0.276	0.237
OUD	0.506	0.199	-0.153	-0.07	1.121	-0.245	1.218	-0.104	-0.04	0.449	0.467	0.188	0.18	0.963	0.163	0.968	0.123	0.126
CUD	0.732	0.247	0.545	0.195	0.302	0.495	0.342	0.08	0.142	0.608	0.67	0.499	0.577	0.494	0.553	0.511	0.377	0.327
Factor Correlations	R		R			R
F1 with F2	0.62		0.58			-0.49
F1 with F3	-		0.63			-0.58
F1 with F4	-		-			0.35
F2 with F3	-		0.59			0.61
F2 with F4	-		-			-0.68
F3 with F4	-		-			-0.65
Note. Loadings > .30 are bolded.

### Sheet: Table S3 Follow-up CFAs
Table S2. Factor Loadings from CFAs based on Promax EFAs using Even Chromosomes
	2-Factor Model		3-Factor Model (Promax Rotation)			4-Factor Model (Promax Rotation)
Phenotype	Factor 1 ƛ(SE)	Factor 2 ƛ(SE)	Factor 1 ƛ(SE)	Factor 2 ƛ(SE)	Factor 3 ƛ(SE)	Factor 1 ƛ(SE)	Factor 2 ƛ(SE)	Factor 3 ƛ(SE)	Factor 4 ƛ(SE)
RISK		.63 (.04)	.53 (.03)	.91 (.04)				.65 (.04)
NSEX		.91 (.03)						.94 (.03)
SMOK	.80 (.02)		.79 (.02)			.74 (.04)			.17 (.08)
CANN		.72 (.04)		.73 (.04)					1.93 (.72)
FSEX	.76 (.03)		.76 (.03)			.65 (.05)		.18 (.06)
ADHD	.65 (.05)		.64 (.05)			.68 (.05)
PTU	.34 (.04)		.34 (.04)			.37 (.04)
PAU	.59 (.03)				.81 (.06)		.81 (.06)
OUD	.69 (.07)				.89 (.08)		.90 (.08)
CUD	.96 (.04)		.95 (.04)			1.00 (.05)
Median	0.692924	0.723436	0.699571	0.82254	0.850556
SD	0.193432	0.141184	0.216413	0.126695	0.0544065
H	0.95	0.87	0.93	0.86	0.85
Omega	0.87	0.8	0.84	0.81	0.84
Factor Correlations	R (SE)		R (SE)			R (SE)
F1 with F2	.70 (.02)		.75 (.03)			.70 (.05)
F1 with F3	-		.70 (.05)			.64 (.04)
F1 with F4	-		-			.17 (.06)
F2 with F3	-		.52 (.05)			.49 (.05)
F2 with F4	-		-			.23 (.09)
F3 with F4	-		-			.35 (.14)

### Sheet: Table S4 Models Excluding PTU
Supplemental Table S3a. Model Fit of Models Excluding PTU
Model	᙭2 (df)	AIC	CFI	SRMR
Common Factor Model (Model 1)	1295 (27)***	1331	0.87	0.1
EXT + SUD (Model 2)	1213 (26)***	1251	0.88	0.09
BD + SUB (Model 3)	972 (26)***	1010	0.9	0.09
EXT + residual SUD (Model 4)	1262 (24)***	1304	0.87	0.08
Bifactor Model (Model 5)	151 (17)***	207	0.99	0.06
Supplemental Table S3b. Standardized Factor Loadings and Factor Reliability Indices for CFA Models Excluding PTU
	Common Factor	EXT + ARF		BD + SUB		EXT + resARF		Bifactor Model
	EXT	EXT	ARF	BD	SUB	EXT	ARF	EXT	BD	SUB
Indicator	ƛ (SE)	ƛ (SE)	ƛ (SE)	ƛ (SE)	ƛ (SE)	ƛ (SE)	ƛ (SE)	ƛ (SE)	ƛ (SE)	ƛ (SE)
RISK	.52 (.03	.52 (.03)		.56 (.03)		.52 (.03)		-.14 (.08)	.58 (.04)
NSEX	.75 (.02)	.76 (.02)		.80 (.02)		.76 (.02)		-.04 (.13)	1.01 (.04)
SMOK	.78 (.02)	.79 (.02)			.82 (.02)	.79 (.02)		-.49 (.08)		.66 (.07)
CANN	.62 (.03)	.63 (.03)			.65 (.03)	.63 (.03)		.17 (.11)		.93 (.06)
FSEX	.72 (.02)	.73 (.02)		.77 (.02)		.73 (.02)		-.65 (.07)	.54 (.09)
ADHD	.62 (.04)	.62 (.04)		.65 (.04)		.62 (.04)		-.64 (.06)	.38 (.10)
PAU	.62 (.02)		.68. (.03)		.65 (.02)	.60 (.02)	.26 (.12)	-.30 (.08)		.56 (.05)
OUD	.65 (.04)		.72 (.05)		.67 (.04)	.57 (.05)	1.44 (.66)	-.51 (.08)		.48 (.09)
CUD	.93 (.03)		1.02 (.04)		.95 (.04)	.91 (.04)	.17 (.09)	-.57 (.11)		.76 (.08)

### Sheet: Table S5 Models with Res Corr
Supplemental Table S4a. Model Fit of Models with Residual Correlations
Model	᙭2 (df)	AIC	CFI	SRMR
Common Factor Model (Model 1)	195 (24)***	257	0.99	0.05
EXT + SUD (Model 2)	370 (27)***	426	0.97	0.06
BD + SUB (Model 3)	1059 (30)***	1109	0.91	0.07
Supplemental Table S4b. Standardized Factor Loadings and Factor Reliability Indices for CFA Models with Residual Correlations
	Common Factor	EXT + ARF		BD + SUB
	EXT	EXT	ARF	BD	SUB
Indicator	ƛ (SE)	ƛ (SE)	ƛ (SE)	ƛ (SE)	ƛ (SE)
RISK	.52 (.03)	.52 (.03)		.51 (.03)
NSEX	.68 (.02)	.69 (.02)		.78 (.02)
SMOK	.80 (.02)	.81 (.02)			.82 (.02)
CANN	.69 (.04)	.66 (.03)			.64 (.03)
FSEX	.77 (.02)	.79 (.02)		.78 (.02)
ADHD	.62 (.03)	.70 (.03)		.73 (.04)
PTU	.36 (.03)		.34 (.03)		.36 (.03)
PAU	.60 (.02)		.64 (.03)		.62 (.02)
OUD	.61 (.04)		.66 (.05)		.63 (.04)
CUD	.93 (.03)		1.00 (.04)		.96 (.03)

### Sheet: Table S6 rG CFA Models
Table S5. Genetic Correlations between Factors in CFA Models and External Criteria
	Common Factor		EXT + ARF				BD + SUB				2 Factor EFA-based Model
	EXT		EXT		ARF		BD		SUB		Factor 1		Factor 2
Trait	R	SE	R	SE	R	SE	R	SE	R	SE	R	SE	R	SE
Blood pressure	0.0919766	0.0169904	0.073734	0.0174892	0.146326	0.0243423	0.0721116	0.0214198	0.099263	0.0170693	0.161449	0.0163365	-0.0989636	0.0224848
Asthma	0.150298	0.0197508	0.156651	0.0203671	0.111894	0.0277865	0.16443	0.0229221	0.126156	0.0219731	0.147624	0.0192856	0.117763	0.0241475
Headache	0.0996521	0.0254831	0.0959635	0.0265782	0.0998395	0.0316503	0.125726	0.028499	0.0693196	0.0262552	0.119368	0.0242635	0.0313821	0.0304075
Neck or shoulder pain	0.384997	0.0276951	0.387367	0.0287869	0.337584	0.0365121	0.425862	0.0300095	0.311254	0.0301048	0.434231	0.0267979	0.198452	0.0307083
Back pain	0.373307	0.0259664	0.366736	0.0277391	0.352627	0.032275	0.400918	0.028532	0.316567	0.0285527	0.435585	0.0259871	0.160375	0.0294981
Stomach or abdominal pain	0.306849	0.0346088	0.295273	0.0368597	0.30594	0.0431743	0.333364	0.044701	0.266917	0.0342247	0.331406	0.0334877	0.174385	0.0413852
Hip pain	0.406212	0.0311228	0.40461	0.0338768	0.368717	0.0362226	0.422118	0.0341319	0.358785	0.0332688	0.476273	0.0295049	0.165953	0.0377233
Knee pain	0.361935	0.0261217	0.367617	0.0270696	0.306115	0.0347357	0.402122	0.0279439	0.296144	0.027892	0.427181	0.0247596	0.133971	0.0316151
Gym/Sports club	-0.132745	0.0336455	-0.091512	0.0346339	-0.226258	0.0393508	-0.0879263	0.0364972	-0.156341	0.0343344	-0.236792	0.0318947	0.115464	0.0363355
Pub/Social club	0.398829	0.0262035	0.370917	0.0283638	0.458321	0.0379851	0.380835	0.0313759	0.382654	0.0283418	0.408729	0.0254941	0.282198	0.0329097
Religious group	-0.462644	0.0226827	-0.482287	0.0242656	-0.352902	0.0329302	-0.527994	0.0281368	-0.368745	0.0255093	-0.503088	0.0226166	-0.273754	0.027544
Educational classes	-0.256012	0.0392386	-0.230843	0.0398745	-0.304152	0.0492161	-0.291304	0.0413257	-0.205259	0.0412503	-0.405574	0.0390936	0.0973137	0.0423792
Own housing outright	-0.576725	0.0257953	-0.582463	0.0267837	-0.501952	0.0375638	-0.600227	0.0292952	-0.513908	0.0285747	-0.593106	0.0250787	-0.398212	0.0307784
Own housing with a mortgage	0.428119	0.0366025	0.464138	0.03781	0.284112	0.0501651	0.458012	0.0487622	0.383394	0.0365347	0.373443	0.0359978	0.440478	0.0420188
Rent housing from local authority, local council, housing association	0.515485	0.0306745	0.497365	0.0321315	0.515562	0.0419858	0.53809	0.0343154	0.455354	0.0329231	0.647834	0.0300859	0.106283	0.0364352
Rent housing from private landlord or letting agency	0.561116	0.0554822	0.532366	0.057957	0.603269	0.0805912	0.567024	0.0637161	0.511603	0.0602402	0.530452	0.0536917	0.489505	0.068269
Alzheimer's disease	0.192469	0.0351181	0.177822	0.0356332	0.228486	0.0549814	0.172311	0.041305	0.194494	0.0393423	0.237821	0.0358126	0.0475359	0.0424721
Anorexia nervosa	0.0311573	0.0303494	0.0060131	0.0321255	0.0953332	0.0352338	-0.0209922	0.0335749	0.0719302	0.0302993	-0.00230136	0.0298298	0.092836	0.0330438
Anxiety disorder	0.366889	0.0876852	0.332768	0.0943204	0.42446	0.0991277	0.247551	0.102403	0.437114	0.0870585	0.397578	0.0874874	0.221173	0.0927865
Anxiety disorder factor score	0.265543	0.0692163	0.233023	0.075124	0.332606	0.0826616	0.140488	0.0900406	0.334383	0.0686888	0.328239	0.0648872	0.0470157	0.091237
Autism	0.142095	0.0366217	0.147766	0.0394489	0.112652	0.0428846	0.127564	0.0478631	0.140502	0.0345811	0.0943112	0.0343849	0.215708	0.0419049
Automobile speeding propensity	0.177689	0.0246944	0.250235	0.0256218	-0.00741569	0.0293835	0.252889	0.0277329	0.115194	0.0246925	0.0521293	0.0237841	0.450718	0.0282308
Bipolar disorder	0.247122	0.0229838	0.223611	0.0237577	0.293921	0.0296051	0.246211	0.0283829	0.230792	0.023416	0.178706	0.0228566	0.347266	0.0282879
Body mass index	0.242255	0.0161719	0.252871	0.0165246	0.185549	0.0219874	0.28489	0.0202933	0.199624	0.0163037	0.298656	0.0148641	0.0250005	0.0224315
Antisocial behavior	0.687996	0.0876886	0.684846	0.0943485	0.6249	0.109101	0.737894	0.0985337	0.591538	0.0910309	0.724888	0.089186	0.45276	0.0988378
Childhood intelligence	-0.296155	0.0543282	-0.292015	0.0556118	-0.276782	0.0690475	-0.323322	0.0619535	-0.25124	0.0547276	-0.414359	0.05219	0.00539937	0.0594889
Chronotype	-0.0560214	0.0193653	-0.0557174	0.0203587	-0.0514011	0.0247239	0.00114837	0.0215862	-0.103005	0.0205742	-0.0167001	0.018459	-0.128667	0.0235557
Chronic kidney disease	-0.16269	0.0521421	-0.162361	0.0560179	-0.147216	0.0740093	-0.160591	0.0632883	-0.153065	0.0568168	-0.122197	0.0512902	-0.195873	0.0622554
Coronary artery disease	0.232249	0.0168876	0.226108	0.0175526	0.22628	0.0225417	0.218879	0.0208154	0.225164	0.0178885	0.29263	0.0161562	0.0210643	0.0224936
Depression	0.38624	0.0251288	0.360456	0.0265575	0.420153	0.0320701	0.336405	0.0319828	0.394762	0.0243957	0.374777	0.0239918	0.314472	0.0289577
Carbohydrates consumption	-0.425933	0.0280779	-0.402964	0.0302914	-0.446613	0.0374292	-0.324885	0.0351425	-0.474835	0.0288608	-0.415776	0.0265289	-0.341681	0.0337672
Fat consumption	0.0651574	0.0360307	0.0650606	0.0390872	0.058444	0.04196	0.031231	0.0481051	0.079478	0.0340896	0.0720681	0.034635	0.0322701	0.0419583
Protein consumption	0.0942638	0.0365114	0.117549	0.0381052	0.0128557	0.0478529	0.171711	0.0443183	0.0367324	0.0357166	0.110548	0.0350948	0.0353619	0.0440373
Sugar consumption	-0.270169	0.0324013	-0.247103	0.0344507	-0.309869	0.0404453	-0.146321	0.0417128	-0.335393	0.0306645	-0.26049	0.0304559	-0.221696	0.0359019
Infant head circumference	-0.120149	0.0507673	-0.0962066	0.0538392	-0.191326	0.0683011	-0.0973723	0.0600123	-0.129259	0.0519206	-0.166476	0.0482339	0.00513291	0.0610121
Heart rate	-0.0117132	0.0178524	-0.0259509	0.0180743	0.0443163	0.0267853	-0.0208233	0.0200501	-0.00369026	0.018996	0.0196721	0.0182488	-0.068389	0.0201304
Maternal smoking around birth	0.771332	0.0243798	0.742108	0.0256344	0.777579	0.0346955	0.648058	0.0282513	0.826738	0.0268048	0.836506	0.0243433	0.463974	0.0279608
Fathers age at death	-0.445504	0.0330944	-0.401238	0.0352164	-0.525075	0.0429286	-0.402776	0.0379323	-0.447028	0.0360304	-0.557797	0.0319486	-0.108213	0.0395904
Infant birth weight	-0.0171707	0.0194218	-0.019364	0.0203037	-0.00647691	0.0279405	-0.0359745	0.0228487	-0.00187134	0.0203176	-0.0386726	0.0183083	0.0393359	0.0260299
Age at first facial hair (male)	0.0315454	0.0230139	0.0291478	0.023621	0.0369824	0.031294	0.00731676	0.0255601	0.0505296	0.0243611	-0.012869	0.0219634	0.118048	0.0273258
Cancer (diagnosed by doctor)	0.18662	0.0421988	0.181519	0.0446388	0.182198	0.0570273	0.195378	0.0451637	0.161834	0.048043	0.173242	0.0420539	0.167241	0.0486056
Mothers age at death	-0.514643	0.0538059	-0.45968	0.0574125	-0.607597	0.062277	-0.531264	0.0630151	-0.466348	0.0538105	-0.637142	0.0495379	-0.102256	0.0663283
Age at menopause	-0.2309	0.0212108	-0.224591	0.0213727	-0.230595	0.0346146	-0.249929	0.0244524	-0.195293	0.0235478	-0.265306	0.0207531	-0.0977296	0.0259933
Family relationship satisfaction	-0.221023	0.0293158	-0.216932	0.0324381	-0.210953	0.0362385	-0.267037	0.0357892	-0.168373	0.0305897	-0.117955	0.0272272	-0.404031	0.0370308
Friendships satisfaction	0.00222211	0.0312269	0.0226861	0.033037	-0.0601478	0.0357667	0.00334218	0.0354186	0.00134972	0.0320866	0.0753002	0.0317464	-0.135776	0.0328722
Agreeableness	-0.621164	0.141709	-0.671991	0.154431	-0.432855	0.155275	-0.816158	0.163935	-0.428366	0.140622	-0.600999	0.132787	-0.515153	0.173803
Conscientiousness	-0.344915	0.0828074	-0.352259	0.0936471	-0.291494	0.090017	-0.291311	0.104598	-0.358536	0.0775315	-0.282274	0.0746206	-0.398517	0.103675
Openness	0.0892201	0.0546384	0.108005	0.0574921	0.0152796	0.0739748	0.0775638	0.0665658	0.091714	0.0566607	-0.00468261	0.0536842	0.250577	0.0639565
Extraversion	0.294202	0.0441358	0.341622	0.0456533	0.109985	0.0598177	0.414429	0.0502439	0.171236	0.0468232	0.248351	0.0431269	0.31596	0.0530752
Neuroticism	0.182531	0.0524352	0.119313	0.0548587	0.368743	0.0719771	0.0564555	0.058852	0.283278	0.0568407	0.292598	0.0538025	-0.0513431	0.0557524
Age of smoking initiation	-0.675212	0.0269787	-0.690552	0.0283573	-0.569902	0.0345342	-0.666506	0.0326731	-0.631631	0.0280178	-0.767726	0.0258295	-0.320735	0.0342974
Cigarettes per day	0.389244	0.0253765	0.343472	0.026014	0.491846	0.0327885	0.372059	0.0283933	0.373187	0.0264947	0.458591	0.0242199	0.137874	0.030695
Drinks per week	0.488274	0.0205853	0.45409	0.0215495	0.555804	0.0291546	0.361149	0.0247131	0.565074	0.0222306	0.448372	0.0197711	0.45529	0.0265
Smoking cessation	0.414164	0.0294762	0.382495	0.0301896	0.477418	0.0389551	0.427593	0.0342727	0.371883	0.0305685	0.502432	0.028156	0.137896	0.0338151
Educational attainment	-0.385453	0.0154006	-0.366661	0.0161427	-0.395374	0.0213595	-0.418002	0.0176435	-0.335976	0.016701	-0.534022	0.0145084	0.0624779	0.021374
Height	-0.0376665	0.0127381	-0.0310712	0.0130619	-0.0603391	0.0187498	-0.0577707	0.0169775	-0.0222912	0.011752	-0.0630121	0.0120069	0.0289873	0.0157687
Income	-0.356238	0.0324321	-0.32799	0.0341209	-0.406126	0.0428596	-0.320685	0.0401137	-0.356025	0.0336953	-0.500278	0.0311189	0.0612348	0.0411354
Townsend index	0.740716	0.0354099	0.728929	0.0378599	0.698103	0.0473212	0.70456	0.0430035	0.714381	0.037345	0.777516	0.0345395	0.480396	0.0467511
Insomnia	0.318456	0.025164	0.283593	0.0273753	0.379682	0.0290793	0.305433	0.0294255	0.304719	0.0255895	0.375039	0.0236787	0.123985	0.0298323
Intelligence	-0.260961	0.0177002	-0.256848	0.0184787	-0.245512	0.0232621	-0.338026	0.0205321	-0.182083	0.0190023	-0.354849	0.0166829	0.0219538	0.0232891
iPSYCH cross-disorder	0.586089	0.0353577	0.561016	0.0377797	0.597967	0.0435274	0.56143	0.0410997	0.561717	0.0359285	0.638359	0.035273	0.353415	0.037449
HDL	-0.102819	0.0240717	-0.11075	0.02515	-0.0622578	0.0345513	-0.137046	0.0302783	-0.0677716	0.0253526	-0.153936	0.0243344	0.0311297	0.0307948
LDL	0.0361086	0.0300643	0.0296922	0.0320107	0.0502936	0.0395669	0.0368216	0.0359809	0.0323696	0.0308834	0.0572985	0.0287807	-0.0193826	0.0360789
Total cholesterol	0.0550394	0.025059	0.0468817	0.0262204	0.0777518	0.0381311	0.045692	0.0298005	0.0579655	0.0263718	0.0711362	0.0244065	0.00420012	0.0313804
Triglycerides	0.134978	0.0330444	0.117352	0.0351274	0.16647	0.0410795	0.128782	0.0441487	0.129194	0.0306227	0.178689	0.0319667	0.00915032	0.0370895
Mania	0.473418	0.0248626	0.462507	0.0270568	0.454836	0.0316655	0.484176	0.032677	0.43211	0.0245855	0.464374	0.0232708	0.375159	0.0290047
Major depressive disorder	0.490368	0.028602	0.445363	0.0296234	0.561703	0.0365257	0.426787	0.0317794	0.50569	0.0304148	0.519872	0.0274785	0.302933	0.0334021
Age at menarche	-0.00700039	0.0200058	-0.0121038	0.0210003	0.0116489	0.0254128	-0.0346415	0.022609	0.0170379	0.0211234	-0.0408388	0.018723	0.0639692	0.0232986
Obsessive compulsive disorder	-0.154575	0.045922	-0.192198	0.0493997	-0.0409234	0.0514712	-0.204977	0.051614	-0.0986715	0.0460217	-0.188152	0.0426691	-0.0406728	0.0552227
Parental lifespan	-0.41472	0.0238845	-0.369698	0.0264116	-0.49003	0.0293351	-0.337222	0.0300382	-0.44001	0.0241572	-0.515503	0.0224159	-0.0559334	0.0317298
Parkinson's disease	-0.0852119	0.037626	-0.100224	0.0382126	-0.0226277	0.0554254	-0.0880173	0.0406457	-0.0757945	0.0408392	-0.0989953	0.0367034	-0.0317639	0.0466972
PGC cross-disorder	0.310182	0.0273287	0.2788	0.0288169	0.376076	0.0347318	0.259652	0.0306491	0.328398	0.0288443	0.24955	0.0265169	0.363863	0.0327141
Psychosis	0.450692	0.0259778	0.438102	0.0276657	0.440028	0.0327224	0.44948	0.0325078	0.418319	0.0262065	0.431857	0.0241933	0.378668	0.0301336
Post-traumatic stress disorder	0.574981	0.0453375	0.542222	0.0467359	0.61957	0.0639452	0.567723	0.0479495	0.532789	0.0510521	0.602108	0.0472598	0.392673	0.0479508
Rheumatod arthritis	0.133061	0.028973	0.133483	0.03121	0.116965	0.0391548	0.12212	0.0352616	0.132196	0.030896	0.196584	0.0268443	-0.0453277	0.0364921
Schizophrenia	0.31538	0.0207781	0.270278	0.0209863	0.425597	0.0277702	0.266466	0.0227233	0.333248	0.0227153	0.27869	0.0202673	0.310443	0.0240931
Self-employment	0.345519	0.118708	0.399456	0.125329	0.176402	0.139577	0.56379	0.156655	0.201231	0.11091	0.208967	0.114195	0.559736	0.135961
Sleep duration	-0.131611	0.0196943	-0.150613	0.0208859	-0.0596672	0.0269101	-0.154608	0.0237303	-0.10548	0.0204114	-0.136129	0.0190821	-0.0904435	0.0247639
Stress-related disorder	0.662894	0.040353	0.630491	0.0428113	0.679992	0.0501737	0.664885	0.0477593	0.614789	0.0415534	0.710883	0.0386785	0.395775	0.0460361
Subjective well-being	-0.244097	0.033167	-0.214891	0.035373	-0.302279	0.0408123	-0.190584	0.0412147	-0.265374	0.0339746	-0.250275	0.0315683	-0.171749	0.0399294
Suicide attempt	0.727452	0.0520848	0.687017	0.0546641	0.765253	0.0667375	0.71233	0.0628023	0.686577	0.0522035	0.753212	0.0533485	0.502601	0.0581993
Type 2 diabetes	0.183302	0.0175479	0.180389	0.0178099	0.172207	0.0250275	0.211069	0.021673	0.149472	0.0184417	0.240289	0.016637	-0.0105395	0.0232206
Tourette's syndrome	0.0567448	0.0352933	0.0502069	0.0369733	0.0725497	0.0482835	0.0374849	0.0415432	0.0671643	0.0363555	0.0977818	0.0344447	-0.0466401	0.0420534
Waist-to-hip ratio	0.278647	0.0149126	0.264518	0.0156258	0.29168	0.0217777	0.269835	0.0192143	0.264951	0.0158375	0.342584	0.0141361	0.0531098	0.0196668

### Sheet: Table S7 rG CFA Models wResCorr
Table S6. Genetic Correlations between Factors in CFA Models and External Criteria
	Common Factor		EXT + ARF				BD + SUB				2 Factor EFA-based Model
	EXT		EXT		ARF		BD		SUB		Factor 1		Factor 2
Trait	R	SE	R	SE	R	SE	R	SE	R	SE	R	SE	R	SE
Blood pressure	0.0929949	0.0168636	0.0754096	0.0171222	0.153832	0.0252756	0.0747872	0.0212277	0.0998713	0.017052	0.159802	0.0162191	-0.0987931	0.0224677
Asthma	0.15023	0.0195198	0.155187	0.0199343	0.117783	0.0289281	0.164339	0.0227997	0.127708	0.0219577	0.145597	0.0191466	0.117669	0.0241322
Headache	0.0991132	0.0252967	0.0956069	0.0260303	0.10439	0.0330407	0.126674	0.02836	0.0700824	0.0262347	0.116866	0.0241434	0.0314257	0.0303822
Neck or shoulder pain	0.386015	0.0276723	0.385184	0.0282376	0.351066	0.038017	0.427732	0.0297344	0.311199	0.0300809	0.430126	0.0266336	0.198437	0.0306819
Back pain	0.37481	0.025892	0.364733	0.0271601	0.367028	0.0335482	0.403955	0.0283168	0.316551	0.0284907	0.430723	0.0257307	0.160407	0.0294802
Stomach or abdominal pain	0.304133	0.0342836	0.291197	0.0359301	0.317082	0.0452147	0.333785	0.0443611	0.266547	0.0341494	0.328418	0.0334758	0.174391	0.0413693
Hip pain	0.407635	0.0310809	0.402592	0.0331125	0.38389	0.0378273	0.423739	0.0337152	0.359798	0.0332183	0.470556	0.0294522	0.165973	0.0376983
Knee pain	0.364063	0.0260742	0.365811	0.0264467	0.321355	0.0362426	0.40528	0.0277657	0.297538	0.0279263	0.423318	0.0246307	0.13403	0.0315912
Gym/Sports club	-0.134625	0.0336235	-0.0936322	0.0341277	-0.238068	0.041197	-0.0918777	0.036112	-0.158585	0.0342482	-0.232739	0.0319524	0.115236	0.0363094
Pub/Social club	0.39367	0.025777	0.362889	0.0276049	0.470427	0.0395511	0.381075	0.0312798	0.377428	0.0282262	0.408061	0.0253331	0.282092	0.032889
Religious group	-0.464921	0.0227394	-0.478856	0.0239762	-0.367359	0.0343802	-0.533879	0.0281531	-0.368539	0.0255341	-0.501077	0.0226579	-0.27371	0.0275243
Educational classes	-0.256769	0.0390455	-0.232989	0.0391823	-0.316092	0.0511303	-0.296055	0.0411165	-0.201819	0.0410294	-0.404511	0.0389805	0.0969531	0.0423486
Own housing outright	-0.576925	0.0257934	-0.573529	0.0261592	-0.520872	0.03914	-0.598973	0.0289028	-0.513065	0.0285152	-0.590531	0.0249727	-0.398142	0.0307764
Own housing with a mortgage	0.424441	0.0362358	0.453136	0.0368846	0.294866	0.0517779	0.451095	0.0478222	0.382906	0.0364575	0.374715	0.0361051	0.440296	0.042021
Rent housing from local authority, local council, housing association	0.523024	0.0307688	0.497483	0.0314274	0.53759	0.0445957	0.545469	0.0343017	0.45454	0.0328435	0.642146	0.0302197	0.106479	0.0364119
Rent housing from private landlord or letting agency	0.554391	0.0548435	0.515667	0.0563464	0.627691	0.0839501	0.559288	0.0629345	0.510674	0.0598988	0.527681	0.0533753	0.489476	0.0682407
Alzheimer's disease	0.192078	0.0348127	0.176827	0.0348187	0.237004	0.05722	0.171798	0.0410423	0.193874	0.0392795	0.237056	0.0356848	0.0475432	0.0424394
Anorexia nervosa	0.0291604	0.0302104	0.00497904	0.0314998	0.0950868	0.0366356	-0.0205942	0.0334373	0.0694718	0.03035	-0.00344699	0.029682	0.0926332	0.0330124
Anxiety disorder	0.365365	0.0863523	0.329723	0.0921477	0.441013	0.103065	0.253473	0.102097	0.436612	0.0867261	0.396451	0.0872451	0.220813	0.0927546
Anxiety disorder factor score	0.261805	0.068659	0.229249	0.0733206	0.34463	0.0857648	0.145958	0.0893114	0.332481	0.0686434	0.326039	0.0650207	0.0469943	0.0911834
Autism	0.143647	0.0359414	0.14714	0.0382565	0.119144	0.044635	0.132858	0.0471072	0.14467	0.0344104	0.0906611	0.0344873	0.215437	0.041904
Automobile speeding propensity	0.178662	0.0244432	0.239727	0.0249742	-0.00724804	0.0304927	0.243274	0.0275623	0.116816	0.0247124	0.0532475	0.0237175	0.450396	0.0282193
Bipolar disorder	0.24243	0.022595	0.215902	0.0230598	0.304234	0.0307618	0.241736	0.0282936	0.230282	0.0233483	0.177538	0.0227989	0.347124	0.0282809
Body mass index	0.247169	0.0161079	0.252439	0.0161204	0.198707	0.0229509	0.286948	0.0200572	0.202901	0.0163535	0.296825	0.0148468	0.025111	0.0224211
Antisocial behavior	0.682795	0.0870964	0.670813	0.0921032	0.651306	0.113365	0.73525	0.0978596	0.591458	0.0908115	0.721192	0.0890723	0.452816	0.0987917
Childhood intelligence	-0.295452	0.053911	-0.293438	0.0545695	-0.287245	0.0715125	-0.32961	0.0617298	-0.249321	0.0544748	-0.413229	0.0519226	0.00523537	0.0594423
Chronotype	-0.0565716	0.0191357	-0.0525663	0.0197714	-0.0534074	0.0256255	0.00128321	0.0213449	-0.103893	0.020513	-0.0162163	0.0184143	-0.128443	0.0235411
Chronic kidney disease	-0.159507	0.0516301	-0.156913	0.0547612	-0.150603	0.0764906	-0.154985	0.0627918	-0.15003	0.0565831	-0.123925	0.0511062	-0.195812	0.0622282
Coronary artery disease	0.234949	0.0168274	0.226383	0.0171517	0.237375	0.0236614	0.221386	0.0205911	0.227264	0.0179215	0.289517	0.0161549	0.0211144	0.0224752
Depression	0.382094	0.0248331	0.352837	0.0259316	0.436901	0.0341581	0.335104	0.0319005	0.394458	0.0243556	0.370426	0.0239409	0.314346	0.0289508
Carbohydrates consumption	-0.422022	0.0276875	-0.392707	0.0294062	-0.460979	0.03927	-0.32183	0.0349388	-0.473436	0.0288689	-0.413642	0.0264952	-0.341462	0.0337635
Fat consumption	0.0661984	0.0355459	0.0646272	0.0379633	0.061941	0.0434817	0.0323346	0.0473475	0.0810943	0.0340482	0.0698218	0.03474	0.0321993	0.0419568
Protein consumption	0.0949817	0.0360933	0.115588	0.0370238	0.0167144	0.049689	0.170458	0.0433157	0.0401407	0.0355825	0.10823	0.0351817	0.0354918	0.0440255
Sugar consumption	-0.26875	0.0316504	-0.242992	0.0334238	-0.318611	0.0420787	-0.144948	0.0411652	-0.333781	0.0305065	-0.259574	0.0305514	-0.221423	0.0359038
Infant head circumference	-0.117624	0.0500521	-0.0966786	0.0524658	-0.196445	0.070596	-0.0992734	0.0596326	-0.12612	0.0516674	-0.165105	0.048087	0.00513576	0.0609813
Heart rate	-0.0105058	0.0177319	-0.0244514	0.0177728	0.0471097	0.0278364	-0.0197597	0.0199895	-0.00244476	0.0190031	0.0189074	0.0181494	-0.0683134	0.0201135
Maternal smoking around birth	0.774998	0.0245014	0.73563	0.0250013	0.809462	0.0376723	0.651438	0.0282286	0.825107	0.0268219	0.830972	0.0242854	0.463844	0.0279578
Fathers age at death	-0.450074	0.0331558	-0.399354	0.0345218	-0.548721	0.0451909	-0.404883	0.0378504	-0.447682	0.0360697	-0.553395	0.0318954	-0.108341	0.0395619
Infant birth weight	-0.0176171	0.0192714	-0.0205574	0.0198857	-0.00813371	0.02906	-0.0367838	0.022634	-0.00218688	0.0203274	-0.038692	0.0182363	0.0392716	0.0260056
Age at first facial hair (male)	0.030668	0.0227794	0.0266244	0.0230227	0.0379214	0.0325438	0.00643687	0.0253051	0.0505852	0.0243499	-0.0135975	0.0218503	0.117918	0.0273091
Cancer (diagnosed by doctor)	0.185125	0.041895	0.178133	0.0436391	0.189661	0.059091	0.194792	0.0448964	0.162527	0.0479428	0.171024	0.0417735	0.167124	0.048564
Mothers age at death	-0.515798	0.0537314	-0.454843	0.0562225	-0.635442	0.0656193	-0.532227	0.0623482	-0.465396	0.0538771	-0.631942	0.0494168	-0.102558	0.0662941
Age at menopause	-0.229596	0.0210904	-0.222438	0.0208994	-0.238442	0.0359488	-0.250242	0.0243149	-0.194049	0.0234398	-0.26331	0.0206604	-0.0977624	0.0259711
Family relationship satisfaction	-0.215928	0.0288726	-0.206049	0.0315037	-0.218261	0.0376245	-0.262517	0.0356413	-0.168969	0.0305667	-0.116663	0.0270514	-0.403968	0.0370205
Friendships satisfaction	0.00346573	0.0309621	0.0265007	0.0323324	-0.06237	0.0371527	0.00597198	0.0352677	-2.67073e-05	0.03201	0.0755834	0.0317181	-0.135667	0.0328497
Agreeableness	-0.614888	0.140776	-0.653363	0.150029	-0.453008	0.161568	-0.807679	0.161347	-0.432292	0.140706	-0.599944	0.13313	-0.515356	0.173729
Conscientiousness	-0.344941	0.0822873	-0.347038	0.0914285	-0.300157	0.0936044	-0.290589	0.102912	-0.359305	0.0776512	-0.281655	0.0747424	-0.397955	0.103612
Openness	0.08947	0.0541737	0.104405	0.0563798	0.0164042	0.0766941	0.0732296	0.0658078	0.092481	0.0565882	-0.00489778	0.0536253	0.250246	0.0639116
Extraversion	0.290113	0.0438366	0.332664	0.0446602	0.114597	0.0618752	0.407106	0.0495214	0.170073	0.0465613	0.24923	0.0431449	0.315978	0.0530333
Neuroticism	0.183458	0.0522469	0.123671	0.0538406	0.382606	0.0747717	0.0608281	0.0581533	0.282152	0.0566655	0.289872	0.0537375	-0.0513835	0.0557105
Age of smoking initiation	-0.681471	0.0268823	-0.688076	0.0277558	-0.595761	0.035393	-0.673561	0.0325873	-0.631873	0.0279675	-0.764549	0.02548	-0.320728	0.0342872
Cigarettes per day	0.394449	0.0255369	0.34069	0.0255754	0.517022	0.0350881	0.374269	0.028279	0.376663	0.0266258	0.451659	0.0242588	0.137935	0.0306758
Drinks per week	0.482558	0.02032	0.43999	0.0209373	0.571581	0.0304555	0.354642	0.024463	0.56052	0.0222304	0.447324	0.0196444	0.454976	0.0264931
Smoking cessation	0.418253	0.0296296	0.378265	0.0296594	0.495204	0.0406084	0.429977	0.0339001	0.369544	0.030411	0.498009	0.0280728	0.138172	0.0338042
Educational attainment	-0.415782	0.0153188	-0.381188	0.0158282	-0.413141	0.0228239	-0.435459	0.0175591	-0.33448	0.016744	-0.530682	0.0144465	0.0621502	0.0213585
Height	-0.0376815	0.0125883	-0.0323439	0.0128207	-0.0634825	0.0195612	-0.0583236	0.0168684	-0.021812	0.0117179	-0.0640499	0.0120114	0.028933	0.0157583
Income	-0.359377	0.0323573	-0.330542	0.0334927	-0.424372	0.0447359	-0.333011	0.0399225	-0.355641	0.0337288	-0.495799	0.0309522	0.0610314	0.0411086
Townsend index	0.73794	0.0352841	0.717603	0.0371832	0.724863	0.0492765	0.706164	0.0430345	0.713971	0.0374165	0.77234	0.0342871	0.480181	0.0467402
Insomnia	0.318833	0.0250704	0.281047	0.0267173	0.396298	0.0306044	0.308487	0.0292231	0.304922	0.0256047	0.371265	0.0235916	0.124004	0.0298173
Intelligence	-0.267576	0.0176036	-0.258967	0.0179339	-0.254903	0.0243569	-0.345593	0.0204693	-0.179847	0.0190247	-0.352113	0.0166103	0.0216632	0.0232729
iPSYCH cross-disorder	0.585604	0.0354608	0.557099	0.0371158	0.623957	0.0462231	0.566919	0.0409524	0.562578	0.0358762	0.629936	0.035417	0.353277	0.0374237
HDL	-0.103865	0.0238122	-0.111456	0.0245762	-0.0677282	0.0357282	-0.139534	0.0298754	-0.07032	0.0251914	-0.150875	0.0243137	0.0310165	0.030776
LDL	0.0367465	0.0298008	0.0306548	0.031345	0.0538014	0.0409235	0.0382455	0.0357702	0.0336493	0.0307611	0.0561544	0.0286796	-0.0193586	0.0360523
Total cholesterol	0.0553735	0.0248213	0.0474261	0.0256874	0.0814863	0.0394978	0.0463548	0.0295927	0.0585764	0.0262795	0.0702233	0.0243252	0.00418622	0.0313551
Triglycerides	0.135342	0.0325458	0.1164	0.0341511	0.176166	0.0426295	0.129733	0.0432612	0.131569	0.0304061	0.17562	0.0321918	0.00921252	0.0370874
Mania	0.470465	0.0246776	0.45291	0.0264313	0.473371	0.0336857	0.481033	0.032793	0.431776	0.0245877	0.460617	0.0232245	0.375117	0.0289992
Major depressive disorder	0.487128	0.0284157	0.437716	0.0289088	0.582605	0.0387111	0.42975	0.0317678	0.504693	0.0304587	0.513535	0.0271124	0.30281	0.0333872
Age at menarche	-0.00886268	0.0197969	-0.014482	0.0204934	0.0105077	0.0263752	-0.0358014	0.0224502	0.0156271	0.0210509	-0.0411143	0.0186567	0.0639268	0.0232831
Obsessive compulsive disorder	-0.156123	0.0454885	-0.191676	0.0482482	-0.0445551	0.0531413	-0.204718	0.0513117	-0.100296	0.0458627	-0.187798	0.042529	-0.0407284	0.0551733
Parental lifespan	-0.420187	0.0238468	-0.369447	0.0257424	-0.510336	0.0311184	-0.342806	0.0298444	-0.440735	0.0242291	-0.510649	0.0223892	-0.0560409	0.0317087
Parkinson's disease	-0.0849154	0.0372336	-0.0980607	0.0371197	-0.0245912	0.0573476	-0.0888274	0.0401565	-0.0767505	0.0407085	-0.0971803	0.0366535	-0.0317898	0.0466658
PGC cross-disorder	0.305161	0.0270244	0.271678	0.0280025	0.389214	0.0360991	0.259016	0.0304298	0.327473	0.0288255	0.246615	0.0262573	0.363521	0.0326939
Psychosis	0.447157	0.0257749	0.428594	0.0270783	0.458232	0.0346558	0.446137	0.0325106	0.418617	0.0262019	0.427412	0.0241356	0.378565	0.0301223
Post-traumatic stress disorder	0.570994	0.0450933	0.534627	0.0458203	0.643551	0.0661435	0.568337	0.0478481	0.531483	0.0507407	0.594754	0.0471593	0.39256	0.0479285
Rheumatod arthritis	0.132214	0.0286744	0.133469	0.0304704	0.120273	0.0406643	0.123361	0.0351136	0.130498	0.0308128	0.195524	0.0267876	-0.0452071	0.0364684
Schizophrenia	0.311016	0.0207123	0.262205	0.0204095	0.440498	0.0295683	0.263546	0.0226238	0.331504	0.0227547	0.275777	0.0201971	0.310262	0.0240775
Self-employment	0.340528	0.116789	0.382195	0.121303	0.184032	0.144592	0.54251	0.152829	0.202916	0.110125	0.207936	0.114874	0.559944	0.135949
Sleep duration	-0.130797	0.0195258	-0.147485	0.0204315	-0.0635265	0.0279062	-0.15438	0.0236742	-0.105986	0.0203494	-0.136083	0.0191018	-0.090457	0.0247499
Stress-related disorder	0.661535	0.0403436	0.620298	0.0418134	0.708733	0.0524146	0.663331	0.0474728	0.614769	0.0415093	0.705558	0.0384968	0.395738	0.0460293
Subjective well-being	-0.241768	0.0327937	-0.212227	0.0344582	-0.312349	0.0423287	-0.195502	0.0406126	-0.265114	0.0338832	-0.247868	0.0315852	-0.171557	0.0399119
Suicide attempt	0.722196	0.052027	0.673593	0.0530787	0.794158	0.0697773	0.711319	0.0620671	0.68379	0.0520629	0.749398	0.0531938	0.502531	0.0581805
Type 2 diabetes	0.185886	0.0173645	0.180828	0.0174151	0.182887	0.0258843	0.214236	0.0214266	0.152336	0.0183929	0.237139	0.0166265	-0.0104193	0.0232052
Tourette's syndrome	0.0568919	0.0350098	0.0519002	0.0362762	0.0773184	0.0499224	0.0410068	0.0410186	0.0680557	0.0361721	0.0954164	0.0344069	-0.0465938	0.0420235
Waist-to-hip ratio	0.282617	0.0148169	0.264828	0.0153013	0.305487	0.0228042	0.272701	0.0191687	0.266159	0.0158529	0.339594	0.0141004	0.0531519	0.0196563
